# Mutational scans reveal differential evolvability of *Drosophila* promoters and enhancers

**DOI:** 10.1101/2022.10.17.512533

**Authors:** Xueying C. Li, Timothy Fuqua, Maria Elize van Breugel, Justin Crocker

## Abstract

Rapid enhancer and slow promoter evolution have been demonstrated through comparative genomics. However, it is not clear how this information is encoded genetically and if this can be used to place evolution in a predictive context. Part of the challenge is that our understanding of the potential for regulatory evolution is biased primarily toward natural variation or limited experimental perturbations. Here, to explore the evolutionary capacity of promoter variation, we surveyed an unbiased mutation library for three promoters in *Drosophila melanogaster*. We found that mutations in promoters had limited to no effect on spatial patterns of gene expression. Compared to developmental enhancers, promoters are more robust to mutations and have more access to mutations that can increase gene expression, suggesting that their low activity might be a result of selection. Consistent with these observations, increasing the promoter activity at the endogenous locus of *shavenbaby* led to increased transcription yet limited phenotypic changes. Taken together, developmental promoters may encode robust transcriptional outputs allowing evolvability through the integration of diverse developmental enhancers.

**Quote:** “Regulators, mount up [at transcriptional promoters].” - Warren G & Nate Dogg, 1994
