## Supplemental table 1 for "Mutational scans reveal differential evolvability of *Drosophila* promoters and enhancers"

### Sheet: TableS1
Table S1. Promoter variants used in this study.
Promoter	Line	Batch	Included in quantitative figure	Included in qualitative figure	Sequence
DSCP	wt	wt	wt	wt	TCACCAATTCCTAAACGTTCACAAGCTGAAACTCTCAGAAATGTATGTTAGAGCTCGCCCGGGGATCGAGCGCAGCGGTATAAAAGGGCGCGGGGTGGCTGAGAGCATCAGTTGTGAATGAATGTTCGAGCCGAGCAGACGTGCCGCTGCCTTCGTTAATATCCTTTGAATAAGCCAACTTTGAATCACAAGACGCATACCAAACTGTCTTCGGATCATAGAAGTTCGAGTACTCGTACTTGGCGGACGAAGACG
DSCP	67-3	20200311	y	y	TCACCAATTCCTAAACGTTCACAAGCTGAAACTCTCAGAAATGTATGTTAGAGCTCGCCCGGGGATCGAGCGCAGCGGTATAAAAGGGCCCGGGGTGGCTGAGAGCATCAGTTGTGAATGAATGTTCGAGCCGAGCAGACGTGCCGCTGCCTTCGTTAATATCCTTTGAATAATCCAACTTTGAATCACAAGACGCATACCAAACTGTCTTCGGATCATAGAAGTTCGAGTACTCGTACTTGGCGGACGAAGACG
DSCP	7-3	20200311	y	y	TCACCAATTCCTAAACGTTCACAAGCTGAAACTCTCAGAAATGTATGTTAGAGCTCGCCCGGGGAACGAGCGCAGCGGTATAAAAGGGCGCGGGGTGGCTGAGAGCATCAGTTGTGAATGAATGTTCGAGCCGAGCAGACGTGCCGCTGCCTTCGTTAATATCCTTTGAATAAGCCAACTTTGAATCACAAGACGCATACCAAACTGTCTTCGGATCATAGAAGTTCGAGTACTCGTACTTGGCGGACGAAGACG
DSCP	13-11	20200311	y	y	TCACCAATTCCTAAACGTTCACAAGCTGAAACTCTCAGAAATGTATGTTAGAGCTCGCCCGGGGATCGAGCGCAGTGGTATAAAAGGGCGCGGGGTGGCTGAGAGCATCAGTTGTGAATGAATGTTCGAGCGGAGCAGACGTGCCGCTGCCTTCGTTATTATCCTTTGAATAAGCCAACTTTGAATCACAAGACGCATACCAAACTGTCTTCGGATCATAGAAGTTCGAGTACTCGTACTTGGCGGACGAAGACG
DSCP	31-1	20200311	y	y	TCACCAATTCCTAAACGTTCACAAGCTGAAACTCTCAGAAATGTATGTTAGAGCTCGCGCGGGGATCGAGCGCAGCGGTATAAAAGGGCGCGGGGTGGCTGAGAGCATCAGTTGTGAATGAATGTTCGAGCCGAGCAGACGTGCCGCTGCCTTCGTTAATATCCTTTGAACAAGCCAATTTGGAATCACAAGACGCATACCAAACTGACTTCGGATCATAGAAATTCGAGTACTCATACTTGGCGGACGAAGACG
DSCP	3-1	20200603	y	y	TAACCAATTCCTAAACGTTCACAAGCTGAAACTCTCAGAAATGTATGTTAGAGCTCGCCCGGGGATCGAGCGCAGCGGTATAAAAGGGCGCGGGATGGCTGAAAGCATCAGTTGTGAATGAATGTTCGAGCCGAGCAGACGTGCCGCTGCCTTCGTTAATATCCTTTTAACAAGCCAACTTTGAATCACAAGACGCATACCAAACTGTCTTCGGATCATAGAAGTTCGAGTACTCGTACTTGGCGGGCGAAGACG
DSCP	74-8	20200603	y	y	TCACCAATTCCTAAACGTTCACAAGCTGAAACTCGCAGAAATGTATGTTGGAGCTCGCCCGGGGATCGAGCGCAGCGGTATAAAAGGGCGAGGGGTCGGTGAGAGCATCAGTTGTGAATGAATGTTCGAGCCGAGCAGACGTGCCGCTGCCTTCGTTAATATCCTTTGAATAAGCCAACTTTGAATCACAAGACGCATACCAAACTGTCTTCGGATCATAGAAGTTCGAGTTCTCGTACTTGGCGGACGAAGACG
DSCP	6-2	20210128	y	y	TCACCAATTCCTAAACGTTCACAAGCTGAAACTCTCAGAAATGTATGTTAGAGCTCGCCCGGGGATCGAGCGCAGCGGTATAAAAGGGCGCGGGGTGGCTGAGAGCATCAGTTGTGAATGAATGTTCGAGCCGAGCAGACGTGCCGCTGCCTTCGTTAATATCCTTTGAATAAGCCAACTTTGAATCACAAGACGCATACTAAACTGTCTTCGGATCATAGAAGTTCGAGTACTCGTACTTGGCGGACGAAGACG
DSCP	29-10	20210128	y	y	TAACCAATTCCTAAACGTTCACAAGCTGAAACTCTCAGAAATGTATGTTAGAGCTCGCCCGGGGATCGAGCGCAGCGGTATAAAAGGGTGCGGGGTGGCTGAGAGCATCAGTTGTGAATGAATGTTCGAGCCGAGCAGACGTGCCGCTGCCTTCGTTAATATCCTTTGAATAAGCCAACTTTGAATCACAAGACGCATACCAAACTGTCTTCGGATCATAGAAGTTCGAGTACTCGTACTTGGCGGACGAAGACG
DSCP	7-2	20210128	y	y	TCACCAATTCCTAAACGTTCACAAGCTGAAACTCTCAGAAATGTACGTTAGAGCTCGCCCGGGGATCGAGCGCAGCGGTATAGAAGGGCGCGGGGTGGCTGAGAGCATCAGTTGTGAATGAATGTTCGAGCCGAGCAGACGTGCCGTTGCCTTCGTTAATATCCTTTGAATAAGCCAACTTTGAATCACAAGACGCATACCATACTGTCTTCGGATCATAGAAATTCGAGTACTCGTACTTGGCGGACGAAGACG
DSCP	9-2E	20210128	y	y	TCACCAATTCCTAAACGTTCACAAGCCGAAACTCTCAGAAATGTATGTTAGAGCTCGCCCGGGGATCGAGCGCAGCGTTATAAAAGGGCGCGGGGTGGCTGAGAGCATCAGTTGTGAATGAATGTTCGAGCCGAGCAGACGTGCCGCTGCCTTCGTTAATATCCTTTGAATAAGCCAACATTGAATCACAAGACGCATACCAAACTGTCTTCGGATCATAGAAGTTCGAGTACTCGTACTTGGCGGACGAAGACG
DSCP	10-1	20210128	y	y	TCACCAATTCCTAAACGTTCACAAGCTGAAACTCTCAGAAATGTATGTTAGAGCTCGCCCGGGGATCGAGCGCATCGGTATAAAGGGGCGCGGGGTGGCTGAGAGTATCAGTTGTGAATGAATGTTCGAGCCGAGCAGACGTGCCGCTGCCTTCGTTAATATCCTTTGAATAAGCCAACTTTGAATCACAAGACGCATACCAAACTGTCTTCGGATCATAGAAGTTCGAGTACTCGTACTTGGCGGATGAAGACG
DSCP	61-4	20210128	y	y	TCACCAATTCCTAAACGTTCACAAGCTGGAACTCTCAGAAATGTATGTTAGAGCTCGTCCGGGGATCGAGCGCAGCGGTATAAAAGGGCGCGGGGTGGCTGAGAGCATCAGTTGTGAATGAATGTTCGAGCCGAGCAGACGTGCCGCTGCCTTCGTTAATATCCTTTGAATAAGCCAACTTTGAATCACAAGACGCATACCAAACTGTCTTCGGATCATAGAAGTTCGAGTACTCGTACTTGGCGGACGAAGACG
DSCP	74-7	20210128	y	y	TCACCAATTCCTAAACGTTCACAAACTGAAACTCTCAGAAATGTATGTTAGAGCTCGCCCGGGGATCGAGCGCAGCGGTATAAAAGGGCGCGGGGTGGCTGAGAGCATCAGTCGTGAATGAATGTTCGAGCCGAGCAGACGTGCCGCTGCCTTCGTTAATATCCATTTGAATAAGTCAACTGTGAATCACAAGACGCATACCAAACTGTCTTCGGATCATAGAAGTTCGAGTACTCGTACTTGGCGGACGAAGACG
DSCP	74-1	20210128	y	y	TCACCAATTCCTAAACGTTCACAAGCTGAAACTCTCAGAAATGTATGTTAGAGCTCGCCCGGGGATCGAGCGCAGCGGTATAAAAGGGCGCGGGGTGGCTGAGAGCATCAGTTGTGAATGGATGTTCGAGCCGAGCAGACGTGCCGCTGCCTTCGTTAATATCCTTTGAATAAGCCAACTTTGAATCACAAGACGCATACCAAACTGTCTTCGGATCATAGAAGTTCGAGTACTCGTACTTGGCGGACGAAGACG
DSCP	12-2	20210128	y	y	TCACCAATTCATAAACGTTCACAAGCTGAAACTCTCAGAAATGTATGTTAGAGCTCGCCCGGGGTTCGAGCGCAGCGGTATAAAAGGGCGCGGGGTGACTGAGAGCATCAGTTGTGAATGAATGCTCGAGCCGAGCAGACGTGCCGCTGCCTTCGTTAATATCCTTTGAATAAGCCAACTTTGAATCACAAGACGCATACCAAACTGTCTTCGGATCATAGAAGTTCGAGTACTCGTACTTGGCGGACGAAGACA
DSCP	13-5	20200603	y	y	TCACCAATTCCTAAACGTTCACAAGCAGAAACTCTCAGAAATGTATGTTAGAGCTCGCCCGGGGACCGAACGCAGCGGTATAAAATGGCGCGGGGCGGCTGAGATCATCAGTTGTGAATGAATGTTCGAGCCGAGCAGACGTGCCGCTGCCTTCGTTAATATCCTTTGAACAAGCCAACTTTGAATCACAAGACGCATACCAAACTGTCTTCGGATCATAGAAGTTCGAGTACTCGTACTTGGCGGACGAAGACG
DSCP	14-7	20210204	y	y	TCACCAATTCCTAAACGTTCACATGCTGAAACTCTCAGAAATGTATGTTAGAGCTCGCCCGGGGATCGAGCGCAGCGCTATAAAAAGGGCGCGGGGTGGCTGAGAGCATCAGTTGTGAATGAATGTTCGAGCCGAGCAGACGTGCCGCTGCCTTCGTTAATATCCTTTGAATAAGCCAACTTTGAATCACAAGACGCATACCAAACTGTCTTCGGATCATAGAAGTTCGAGTACTCGTACTTGGCGGACGAAGACG
DSCP	5-4	20210204	y	y	TCACCAATTTCCTAAACGTTCACAAGCTGAAACTCTCAGAAATGTATATTAGAGCTCGCCCGGGGATCGAGCGCAGCGGTATAAAAGGGCGCGGGGTGGCTGAGATCATCAGTTGTGAATGAATGTTCGAGCCGAGCAGACGTGCCGCTGCCTTCGTTAATATCCTTTGAATAAGCCAACTTTGAATCACAAGACGCATACCAAACTGTCTTCGGATCATAGAAGTTCGAGTACTCGTACTTGGCGGACGAAGACG
DSCP	5-5	20210204	y	y	TCACCAATTCCTAAACGTTCACAAGCTGAAACTCTCAGAAATGTATGTTAGAGCTCGCCCGGGGATCGAGCGCAGCGGTATAAAAGGGCGCGGGGTGGCTGAGAGCATCAGTTGTGAATGAATGTTCGAGCCGAGCAGACGTGCCGCTGCCTTCGTTAATATCCTTTGAATAAGCTAACTTTGAATCATAAGACGCATACCAAACTGCTTCGGATCATAGAAGTTCGAGTACTCGTACTTGGCGGACGAAGACG
DSCP	12-1	20210204	y	y	TCACCAATTCCTAAACGTTCACAAGCTGAAACTCTCAGGAATGTATGTTAGAGCTCGCCCGGGGATCGAGCGCAGCGGTATAAAAGGGCGCGGGGTGGCTGAGAGCATCAGTTGTGAATAAATGTTCGAGCCGAGCAGACGTGCCGCTGCCTTCGTTAATATCCTTTGAATAAGTCAAATTTGAATCACAAGACGCATACCAAACTGTCTTCGGATCATAGAAGTTCGAGTACTCGTACTTGGCGGACGAAGACG
DSCP	1-5	20210204	y	y	TCACCAATTCCTAAACGTTCACAAGCTGAAACTCTCAGAAATATATGTTATAGCTCGCCCGGGGATCGAGCGCAGCGGTATAAAAGGGCGCGGGGTGGTTGAGAGCATCAGTTGTGAATGAATGTTCGAGCCGAGCAGACGTGCCGCTGCCTTCGTTAATATCCTTTGAATAAGCCAATTTGAATCACAAGACGCATACCAAACTGTCTTCGGATCATAGAAGTTCGAGTACTCGTACTTGGCGGACGAAGACG
DSCP	13-2	20210204	y	y	TCACCAATTCCTAAACGTTCACAAGCTGAAACTCTCACAAATGTATGTTAGAGCTCGCCCGGGGATCGAGCGCAGCGGTATAAAAGGGTGCGGGGTGGCTGAGAGCATCAGTTGTGAACGAATGTTCGAGCCGAGCAGACGTGCCGCTGTCTTCGTTAATATCCTTTGAATAAGCCAACTTTGAATCACAAGACGCATACCAAACTGTCTTCGGATCATAGAAGTTCGAGTACTCGTACTTGGCGGACGAAGACG
DSCP	74-9	20210204	y	y	TCACCAAGTCCTAAACGTTCACAAGCTGAACCTCTCAGAAATGTATGTTAGAGCTCGCCCGGGGATCGAGCGCAGCAGTATAAAAGGGCGCGGGGTGGCTGAGAGCATCAGTTTGTGAATGAATGTTCGAGCCGAGCAGACGTGCCGCTGCCTTCGTTAATATCCTTTGAATAAGCCAACTTTGAATCACAAGACGCATAACAAACTGTCTTCGGATCATAGAAGTTCGAGTATTCGTACTTGGGGGACGAAGACG
DSCP	73-4	20210204	y	y	TCACCAATTCCTAAACGTTCACAAGCTGAAACTCTCAGAAATGTATGTTAGAGCTCGCCCGGGGATCGAGCGCAGCGGTATAAAAGGGCGCGGGGTGGCTATGAGCATCAGTTGTGAATGAATGTTCGAGCCGAGCAGACGTGCTGCTGCCTTCGTTAATATCCTTTGAATAAGCCAACTTTGAATCACAAGACGCATACCAAACTGTCTTCGGATCATAGAAGTTCGAATACTCGTACTTGGCGGACGAAGACG
DSCP	74-2	20210204	y	y	TCACCAATTCCTAAACATTCACAAGCTGAAACTCTCAGAGATGTATGTTAGAGCTCGCCGGGGGATCGAGCGCAGCGGTATAAAAGGGCGCGGGGTGGCTGAGAGCATCGGTTGTGAATGAATGTTCGAGCCGAGCAGACGTGCCGCTGCCTTCGTTAATATCCTTTGAATAAGACAACTTTGAATCACAAGACGCATACCAAACTGTCTTCGGATCATAGAAGTTCGAGTACTCGTACTTGGCGGACGAAGACG
DSCP	26-6	20210204	y	y	TCACCAATTCCTAAACGTTCACAAGCTGAAACTCTTAGAAATGAATGTTAGAGCTCGCCCGGAGTTCGAGCGCAGCGGTATAAAAGGGCGCGGGGTGGCTGAGAGCATCAGTTGTGAATGAATGTTCGAGCCGAGCAGACGTGCCACTGCCTTCGTTAATATCCTTTGAATAAGCCAACTTTGAATCACAAGACGCATACCAAACTGTCTTCGGATCGTAGAAGTTCCAGTACTCGTACTTGGCCGACGAAGACG
DSCP	25-1	20210204	y	y	TCACCAATTCCTAACCGTTCACAAGCTGAAACTCTCAGAAATGAATGCTAGAGCTCGCCCGGGGATCGAGCGCAGCGGTATAAAAGGGCGCGGGGTGGCTAAGAGCATCAGTTGTGAATGAATGTTCGAGCCGAGCAGACGTGCCGCTGCCTTCGTTAATATCCTTTGAATAAGCCAACTTTGAATCACAAGACGCATACCAAACTGTCTTCGGATCATAGAAGTTCGAGTACTCGTACTTGGCGGACGAAGACG
DSCP	24-2	20210204	y	y	TCACCAATTCCTAAACGTTCACAAGCTGAAACTCTCATAAATGTATGTTAGAGCTCGCCCGGGGATCGAGTGCAGCGGTATATAAGGGAGCGGGGTGGCTGAGAGCATCAGTTGTGAATGAATGTTCGAGCCGAGCAGACGTGCCGCTGCCTTCGTTAATATCCTTTGAATAAGCCAACTTTGAATCACAAGACGCATACCAAACTGTCTTCGGATCATAGAAGTTCGAGTACTCGTACTTGGCGGACGAAGACG
DSCP	1-1	20210204	y	y	GCACCAATTCCTAAACGTTCACAAGCTGAAACTCTCAGAAATGTATGTTAGAGCTCGCCCGGGGATCGAGCGCAGCGGTATAAAAGGGCGCGGGGTGGCTGAGAGCATCAGTTGTGAATGAATGTTCGAGCCGAGCAGACGTGCCGCTGCCTTCGTTAATATCCTTTGAATAAGCCAACTTTGAATCACAAGACGCATACCAAACTGTCTTCGGATCATAGAAGTTCGAGTACTCGTACTTGACGGACGAAGACG
DSCP	49-1	20210204	y	y	TCACCAATTTCCTAAACGTCCACAAGCTGAAACTCTCAGAAATGTATGTTAGAGCTCGCTCGGGGAGCGAGTGCAGCGGTATAAAAGGGCGCGGGGTGGCTGAGAGCATCAGTTGTGAATGAATGTTCGAGCTGAGCAGACGTGCCGCTGCCTTCGTTAATATCCTTTGAATAAGCCAACTTTGAATCACAAGACGCATACCAAACTGTCTTCGGATCATAGAAGTTCGAGTACTCGTACTTGGCGGACGAAGACG
DSCP	17-2	20210204	y	y	TCACCAATTCCTAAACGTTCACAAGCTGAAACTCTCAGAAATGTATGTTAGAGCTCGCCCTGGGATCGAGCGCAGCGGTATAAAAGGGCGCGGGGTGGCTGAGAGCATCAGTTGTGAATGAATGTTCGAGCCGAGCAGACGTGCCGCTGCCTTCGTTAATATCCTTTGAATAAGCCAACTTTGAATCACAAGACGCATACCAAACTGTCTTCGGATCATAGAAGTTCAAGTACTCGTACTTGGCGGACGAAGACG
DSCP	17-1	20200527	y	y	TCACCAATTCCTAAACGTTCACAAACTGAAACTCTCAGAAATGTATGTTAGAGCTCGCCCGGGGATCGAGCGCAGCGGTATAAAAGGGCACGGGTTGGCTGAGAGCATAAGTTGTGAATGAATGTTCGAGCCGAGCAGACGTGCCGCTGCCTTCGTTAATATCCTTTGAATAAGGCAACTTTGAATCACAAGACGCATACCAAACTGTCTTCGGATCATAGAAGTTCGAGTACTCGTACTTGGCGGACGAAGACG
DSCP	1-3	20200527	y	y	TCATCTATTCCTAAACGTTCACAAGCTGAAACTCTCAGAAATGTATGTTAGAGCTCGCCCGGGGATCGAGCGCAGCGGTAAAAAAGGGCGCGGGGTGGCTGAGAGCATCAGTTGTGAATGAATGTTCGAGCCGAGCAGACGTGCCGCTGCCTTCGTTAATATCCTTTGAATAAGCCAACTTTGAATCACAAGACGCATACCAAACTGTCTTAGGATCATAGAAGTTTGAGTACTCGTACTTGGCGGACGAAGACG
DSCP	14-1	20200527	y	y	TAACCAATTCCTAAACGTTCACAAGCTGAAACTCTCAGAAATGTATGTTAGAGCTCGCCCGGGGATCGAGCGCAGCGGTATAAAAGGGCGCGGGGTGGCTGAGAGCATCAGATGTGAATGAATGTTCGAGCCGAGCAGACGTGCCGCTGCCTTCGTTAATATCCTTTGAATAAGCCAACTTTGAATCATAAGACGCATACCAAACTGTCTTCGGATCATAGAAGTTCGAGTACTCGTACTTGGCGGACGAAGACG
DSCP	58-2	20200527	y	y	TAACCAATTCCTAAACGTTCACAAGCTGAAACTCTCAGAAATGTATGTTAGAGCTCGCCCGGGGATCGAGCGCAGCGGTATAAAAGGACGCGGGGTGGCTGAGAGCATCAGTTGTGAATGAATGTTCGAGCCGAGCAGACGTGCCGCTGCATTCGTTAATATCCTTTGAATAGGCCAACTTTGAATCACAAGACGCATACCAAACTGTCTTCGGATCATAGAAGTTCGAGTACTCGTACTTGGCGGACGAAGACG
DSCP	5-1	20210117	y	y	TCACCAATTCCTAAACGTTCACAAGCTGAAACTCTCAGAAATGTATGTTAGAGCTCGCCCGGGGATCGAGCGCAGCGGTATAAAAGGGCGCGGGGTGGCTGAGAGCATCAGTTGTGAATGAATGTTCGAGCCGAGCAGACGTGCCGCTGCCTTCGTTAATATCCTTTGAATAAGCCAACTTTGAATCACAAGACGCATACCAAACCGTCTTCGGATAATAGAAGTTCGAGTACTCGTACTTGGCGGACGAAGACG
DSCP	13-10	20210117	y	y	TCACCAATTCCTAAACGTTCACAAGCTGAAACTCTCAGAAATGTATGTTAGAGCTCGCCCGGGGATCGAGCGCAGCGGTATAAAAGGGCGCGGGGTGGCTGAGAGCATCAGTTGTGAATGAATGTTCGAGCCGAGCAGACGTGCCGCTGCCTTCGTTAATATCCTTTGAATAAGCCAACTTTGAATCACAAGACGCATACCAAACTGTCTTCGGATCATAGAAGTTCGAGTACTCGTACTTTGCGGACGAAGACG
DSCP	14-10	20210117	y	y	TCACCAATTCCTAAACGTTCACAAGCTGAAACTCTCAGAAATGTATGTTAGAGCTCGCCCGGGGATCGAGCGCAGCGGTATAAAAGGGCGCGGGGTGGCTGAGAACATCAGTTGTGAATGAATGTTCGTGCCGAGCAGACGTGCCGCTGCCTTCGTTAATATCCTTTGAATAAGCCAACTTTGAATCACAAGACGCATACCAAACTGTCTTCGGATCATAGAAGTTCGAGTACTGGTACTTGGCGGACGAAGACG
DSCP	28-3	20210117	y	y	TCACCAATTCCTAAACGTTCACAAGCTGAAACTCTCAGAAATGTATGTTAGAGCTCGCCCGGGGATCGAGCGCAGCGGTATAAAAGGGCACGGGGTGGCTGAGAGCATCAGTTGTGAATGAATGTTCGAGCCGAGCAGACGTGCCGCTGCCTTCGTTAATATCCTTTGAATAAGCCAACTTTGAATCACAAGACGCATACCAAATTGTCTTCGGATCATAGAAGTTCGAGTACTCGTACTTGGCAGACGAAGACG
DSCP	9-3	20210117	y	y	TAACCAATTCCTAAACGTTCACAAGCTGAAACTCTCAGAATTGTATGTTAGAGCTCGCCCCGGGATCGAGCGCAGCGGTATAAAAGGGCGCGGGGTGGCTGAGAGCATCAGTTGTGAATGAATGTTCGAGCCGAGCAGACGTGCCGCTGCCTTCGTTAAAATCCTTTGAATAAGCCAACTTTGAATCACAAGACGCATACCAAACTGTCTTCGGATCATAGAAGTTCGAGTACTCGTACTTGGCGGACGAAGACG
DSCP	70-1	20210117	y	y	TCACCAATTCCTAAACGTTCACAACCTGAAACTCTCAGAAATGTATGTTAGAGTTCGCCCGGGGATCGAGCGCAGCGGTATAAAAGGGCGCGGGGTGGCTGAGAGCATCAGTTGTGAATGAATGTTCGAGCCGAGCAGACGTGTCGCTGCCTTCGTTAATATCCTTTGAATAAGCCAACTTTGAATCACAAGACGCATACCAAACTGTCTTCGGATCATAGAAGTTCGAGTACTCGTACTTGGCGGACGAAGACG
DSCP	61-3	20210117	y	y	TCACCAATTCCTAAACGTTCACAAGCTGAAACTCTCAGAAATGTATGTTAGAGCTCGCCCGGGGATCGAGCGCAGCGGTATAAAAGGGCGCGGGGTGGCTGAGAGCATCAGTTGTGAATGAATGTTCGAGCCGAGCAGACGTGCCGCTGCTTTCGTTAATATCCGTTGAATAAGCCAACTTTGAATCACAAGTCGCATACCAAACTGTCTTCGAATCATAGAAGTTCGAGTACTCGTACTTGGCGGACGAAGACG
DSCP	47-6	20210117	y	y	TCACCAATTCCTAAACGTTCACAAGCTGAAACTCTCAGAAATATATGTTAGAGCTCGCCCGGGGATCGAGCGCAGCAGTATAAAAGGGCGCGGGGTGGCTGAGAGCATCAGTTGTGAATGAATGTTCGAGCCGAGCAGACGTGCCGCTGCCTTCGTTAATATCCTTTGAATAAGCCAACTTTGAATCGCAAGACGCATACCAAACTGTGTTCGGATCATAGAAGTTCGAGTACTCGTACTTGGCGGACGAAGACC
DSCP	13-4	20210117	y	y	TCACCAATTCCTAAACGTTCACAAGCTGAAACTCTCAGAAATGTATGTTAGAGCTCGCCCGGGGATCGAGCGCAGCGGTATAAAAGGGCGCGGGGTGGCTGAGAGTATCAGTTGTGAATGAATGTTCGAGCCGAGCAGACGTGCCGCTGCCTTCGTTAATATCCTTTGAATAAGCCAACTTTGAATCACAAGACGCATACCAAACTGTCTTCGGATCATAGAAGTTCGAGTACTCGTACTTGGCGGACGAAGACG
DSCP	61-1	20210117	y	y	TCACCAATTCCTAAACGTTCATAAGCTGAAACTCTCAGAAATGTATGTTAGAGCTCGCCCGGGGATCGAGCGCAGCGGTATAAAAGGGCGCGGGGTGGCTGAGAGCATCAGTTGTGAATGAATGTTCGAGCCGAGCAGACGTGCCGCTGCCTTCGTTAATATCCTTTGAATAAGCCAACTTTGAATCACAAGACGCATACCAAACTGTCTTCGGATCATAGAAGTTCGAGTACTCGTACTTGGCGGACGAAGACG
DSCP	5-3	20210204	removed due to fixation batch effect	y	TCACCAATTCCTAAACGTTCACAAGCTGAAGCTCTCAGAAATGTATGTTAGAGCTCGCCCGGGGATCGAGCGCAGCGGTATAAAAGGGCGCGGAGTGGCTGAGAGCATCAGTTGTGAATGAATGTTCGAGCCGAGCAGACGTGCCGCTGCCTTCGTTAATATCCTTTGAATAAGCCAACTTTGAATTACAAGACGCATACCAAACTGTCTTCGGATCATAGAAGTTCGAGTACTCGTACTTGACGGACGAAGACG
DSCP	76-1a	20191118	n	y	TCACCAATTCCTAAACGTTCAAAAGCTGAAACTCTCAGAAATGTATGTTAGAGCTCGCCCGGGGATCGAGCGCAGCGGTATAAAAGGGCGCGGGGTGGCTGAGAGCATCAGTTGTGAATGAATGTTCGAGCCGAGCAGACGTGCCGCTGCCTTCGTTAATATCCTTTGAATAAGCCAACTTTGAATCACAAGACGCATACCAAAATGTCTTCGGATCATAGAAGTTCGAGTACTCGTACTTGGCGGACGAAGACG
DSCP	76-12	20191118	n	y	TCACCAATTCCTAAACGGTCACAAGCTGAAACTCTCAGAAATGTATGTTAGAGCTCGCCCGGGGATCGAGCGCAGCGGTATAAAAGGGCGCGGGGTGGCTGAGAGCATCAGTTGTGAATGAATGTTCGAGCCGAGCAGACGTGCCGCTGCCTTCGTTAATATCCTTTGAATAAGCCAACTTTGAATCACAAGATGCATACCAAACTGTCTTAGGATCATAGAAGTTCGAGTAGTCGTACTTGGCGGACGAAGACG
DSCP	73-3	20191118	n	y	TCACCAATTCCTAAACGTTCACAAGCTAAAACTCTCACAAATGTATGTTATAGCTCGCCCGGGGATCGAGCACAGCGATATAAAAGGGCGCAGGGTGGCTGAGAGCATCAGTTGTGAATGAATGTTCGAGCCGAGCAGACGTGCCGCTGCCTTCGTTAATATCCTTTGAATAAGCCAACTTTGAATCACAAGACGCATACCAAACTGTCTTCGGATCATAGAAGTTCGAGTACTCGTACTTGGCGGACGAAGACG
DSCP	6-16	20191118	n	y	TAACCAATTCCTAAAGGTTCACAAGCTGAAACTCTCAGAAATGTATGTTAGAGCTCGCCCGGGGATCGAGCGCAGCGGTATAAAAGGGCGCGGGGTGACTGAGAGCTTCAGTTGTGAATGAATGTTCGAGCCGAGCAGACGTGCCGCTGCCTTCGTTAATATCCTTTGAATAAGCCAACTTTGAATCACAAGACGCATACCAAACTGTCTTCGGATCATAGAAGTTCGAGTACTCGTACTTGGCGGACGAAGACG
DSCP	76-2	20191118	n	y	TCACCAATTCCTAAACATTCACAAGCTGAAACTCTCAGAAATGTATGTTAGAGCTCGCCCGGGGATCGAGCGCAGCGGTATAAAGGGCGCGGGGTGGCTGAGAGCATCAGTTGTGAATGAATGTTCGAGCCGAGCAGACGTGCCGCTGCCTTCGTTAATATCCTTTGAATAAGCCAACTTTGAATCACAAGACGCATTCCAAACTGTCTTCGGATCATAGAAGTTCGAGTACTCGTACTTGGCGGACGAAGACG
DSCP	114-4	20191118	n	y	TCACCAATTCCTAAACGTTCACAAGCTGAAACTCTCAGAAATGTATGTTAGAGCTCGCCCGGGGATCGAGCGCAGCGGTATAATAGGGCGCGGGGTGGCTGAGAGCATCAGTTGTGAATGAATGTTCGAGCCGAGCAGACGTGCCGCTGCCTTCGTTAATATCCTTTGAATAAGCCAACTTTGAATCACAAGACGCATACCAAACTGTCTTCGGATCATAGAAGTTCGAGTACTCGTACTTGACGGACGAAGACG
DSCP	59-5	20191118	n	y	TCACCAATTCCTAAACGTTCACAAGCTGAAACTCTCAGAAATGTATGTTAGAGCTCGCCCGGGGATCGAGCGCAGCGGTATAAAAGGGCGCGGGGTGGCTGAGAGCATCAGTTGTGAATGAATGTTCGAGCCGAGCAGACGTGCCGCTGCCTTCGTTAATATCCTTTGAATAAGCCAATTTTGAATCACAAGACGCATACCAAACTGTCTTCGGATCATAGAAGTTCGAGTACTTGTACTTGGCGGACGAAGACG
DSCP	70-5	20191118	n	y	TCACCAATTCCTAAACGTTCACAAGCTGAAACTCTCAGAAATGTATGTTAGAGCTCGCCCGGGGATCGAGCGCAGCGGTATAAAAGGCGCGGGGTGGCTGAGAGCATCAGTTGTGAATGAATGTTCGAGCCGAGCAGACGTGCCGCTGCCTTCGTTAATATCCTTTGAATAAGCCAACTTTGAATCACAAGACGCATACCAAACTGTCTTCGGATCATAGAAGTTCGAGTACTCGTACTTGGCGGACGAAGACG
DSCP	51-2	20191118	n	y	TCACCAATTCCTAAACGTTCACAAGCTGAAACTCTCAGAAATGTATGTTAGAGCTCGCCCGGGGATCGAGCGCAGCGGTATAAAAGGGCGCGGGGTGGCTGAGAGCATCAGTTGTGAATGAATGTTCGAGCCGAGCAGACGTGCCGCTGCCTTCGTTAATATCCTTTGAATAAGCCAACTTTGAATCACAAGACGCATACCAAACTGTCTTCGGATCATAGAAGTTCGATTACTCGTACTTGGCGGACGAAGACG
DSCP	73-5	20191118	n	y	TCACCAATTCCTAAACGTTCACAAGCTGAAACTCTCAGAAATGTAAGTTAGAGCTCGCCCGGGGATCGAGCGCAGCGATATAAAAGGGTGCGGGGCGGCTGAGAGCATCAGTTGTGAATGAATGTTCGAGCCGAGCAGACGTGCCGCTGCCTTCGTTAATATCCTTTGAATAGGCCAACTTTGAATCACAAGACGCATACCAAACTGTCTTCGGATCATAGAAGTTCGAGTACTCGTACTTGGCGGACGAAGACG
DSCP	76-3	20191118	n	y	TCACCAATTCCTAAACGTTCAGAAGTTGAAACTCTCAGAAATGTATGTTAGAGCTCGCCCGGGATCGAGCGCAGCGGTATAAAAGGGCGCGGGGTGCCTGAGAGCATCAGTTGTGAATGAATGTTCGAGCCGAGCAGACGTGCCGCTACCTTCGTTAATATCCTTTGAATAAGCCAACTTTGAATCACAAGACGCATACCAAACTGTCTTCGGATCATAGAAGTTCGAGTACTCCTACTTGGCGGACGAAGACG
DSCP	51-1	20191118	n	y	TAACCAATTCCTAAACGTTCACAAGCTGAAATTCTCAGAAATGTATGTTAGAGCTCGCCCGGGGATCGAGCGCAGCGGTATAAAAGGGCGCGGGGTGGCTGAGAGCATCAGTTGTGAATGAATGTTCGAGCCGAGCAGACGTGCCGCTGCCTTCGTTAATATCCTTTGAATAAGCCAACTTTGAATCACAAGACGCATACCAAACTGTCTTCGGATCATAGAAGTTCGAGTACTCGTACTTGGCGGACGAAGACG
DSCP	59-8	20200206	n	y	TCACCAATTCCTAAACGTTCACAAGCTGAAACTCTCAGAAATGTATGTTAGAGCTCGCCCGGGGATCGAGCGCAGCGGTATAAAAGGGCGCGGGGTGACTGAGAGCATCAGTTGTGAGTGAATGTTCGAGCCGAGCAGACGTGCCGCTGCCTTCGTTAATATCCTTTGAATAAGCCAACTTTGAATCACAAGACGCATACCAAACCGTCTTCGGATCATAGAAGTTCGAGTACTCGTACTTGGCGGACGAAGACG
DSCP	62-2	20200206	n	y	TCACCAATTCCTAAACGTTCACAAGCTGAAACTCTCAGAAATGTATGTTAGAGCTCGCCCGGGGATCGAGCGCAGCGGTATAAAAGGGCGCGGGGTGGCTGAGAGCATCAGTTGTGAATGAATGTTCGAGCCGAGCAGAAGTGCCGCTGCCTTCGTTAATATCCTTTGAATAAGCCAACTTTGAATCACAAGACGCATACCAAACTGTCTTCGGATCATAGAAGTTCGAATACTTGTACTTGGCGAACGAAGACG
DSCP	70-2	20200206	n	y	TCACCAGTTCCTAAACGTTCACAAGCTGAAACTCTCAGAAATGTATGTTAGAGCTCGCCCGGGGATCGAGCGCAGCGGTATAAAAGGGCGCGGGGTGGCTGAGAGCATCAGTTGTGAATGAATGTTCGAGCCGAGCAGACGTGCCGCTGCCTTCGTTAATATCCTTTGAATAAGCCAACTTTGAATCACAAGACGCATACCAAACTGTCTTCGGATCATAGAAGTTCGAGTACTCGTACTTGGCGGACGAAGACG
DSCP	50-5	20200206	n	y	TCACCAATTCCTAAAGGTTCACAAGCTGAAACTCTCAGAAATGTATGTTAGAGCTCGCCCGGGGATCGAGCGCAGCGGTATAAAAGGGTGCGGGGTGGCTGAGAGCATCAGTTGTGAATGAATGTTCGAGCCGAGCAGACGTGCCGCTGCCTTCGTTAATATCCATTGAATAAGCCAACTTTAAATCACAAGACGCATACCAAACTGTCTTCGGATCATAGAAGTTCGAGTACTCGTACTTGGCTGACGAAGACG
DSCP	72-1	20210117	might be bleached during imaging	y	GCACCAATTCCTAAACGTTCACAAGCTGAAACTCTCAGAAATATATGTTAGAGCTCGCCCGGGGATCGAGCGCAGCGGTATAAAAGGGCGCGGGGTGGCTGAGAGCATCAGTTGTGAATGAATGTTCGAGCCGAGCAGACGTGCCGCTGCCTTCGTTAATATCCTTTGAATAAGCCAACTTTGAATCACAAAATGCATACCAAACTGTCTTCGGATCATAGAAGTTCGAGTACTCGTACTTGGCGGACGAAGACG
DSCP	62-6	20200311	inconsistent significance between biological replicates	y	TCACCAATTCCTAAACGTTCACAAGCTGAAACTCTCAGAAATGTATGTTAGAGCTCGCCCGGGGATCGAGCGCAGCGGTATAAAAGGGCGCGGGGTGGCTGAGAGCATCAGTTGTGAATGAATGTTTGAGCCGAGCAGACGTGCCGCTGCCTTCGTTAATATCCTTTGAATAAGCCAACTTTGAATCACAAGACGCATACCAAACTGTCTTCGGATCATAGAAGTTCGAGTACTCGTACTTGGCGGACGAAGACG
DSCP	9-1	20200603	inconsistent significance between biological replicates	y	TCACCAATTCCTAAACGTTCACAAGCTGAAACTCTCAGAAAATGTATGTTAGAGCTCGCCCGGGGATCGAGCGCAGCGGTATAAAAGGGGGCGGGGTAGCTGAGAGCATCAGTTGTGAATGAATGTTCGAGCCGAGCAGACGTGCCGCTGCCTTCGTTAATATCCTTTGAATAAGCCCACTTTGAATCACAAGACGCATACCAAACTGTCTTCGGATCATAGAAGTTCGAGTACTCGTACTTGGTGGACGAAGACG
DSCP	1-6	20210128	inconsistent significance between biological replicates	y	TCACCAATTCCTAAACGTTCACAAGCTGAAACTCTCAGAAATGTATGTTAGAGCTCGCCCGGGGATCGAGCGCAGCGGTATAAAAGGGCGCGGGGTGGCTGAGAGCATCAGTTGTGAAAGAATGTTCGAGCCGAGCAGACATGCCGCTGCCTTCGTTAATATCCTTTGAATAAGCCAACATTGAATCACAAAACGCATACCAAACTGTCTTCGGATCATAGAAGTTCGAGTACTCGTACTTGGCGGACGAAGACG
svbp	wt	wt	wt	wt	TCACCAATTCCTAAACGTTCAACGGCGAATATCTCGTTATTTTCTGACTCATACGAAAGGGAAGTTTCGCTCTTTCTCTCTCTCTCGATTTACGGTGTTTTAAATTCGCCGTCTAACTGAGTTTGTTGTAGCGGCGAGATCGATCGGTTGACTTTGGTTTGGCCTAACTGACTACCTCGAATACAGTAAGTTGCGAGCCGGCGTTGTGAATGCACGTGTTTTCGCTTAACTCACCTGGGCGAATCTGTCTTCGGATCATAGAAGT
svbp	37-10	20200618	y	NA	TAACCAATTCCTAAACGTTCAACGGCGAATATCTCGTTATTTTCTGACTCATACGAAAGGGAAGTTTCGCTCTTTCTCTCTCTCTCGATTTACGGTGTTTTAAATTCGCCGTCTAACTGAGTTTGTTGTAGCGGCGAGATCGATCGGTTGACTTTGGTTTGGCCTAACTGACTACCTCGAATACAGTATGTTGCGAGCCGGCGTTGTGAATGCACGTGTTTTCGCTTAACTCACCTGGGCGAATCTGTCTTCGGATCATAGAAGT
svbp	77-11	20200618	y	NA	TCACCAATTCCTAAACGTTCAACGGCGAATATCTCGTTATTTTCTGACTCACACGAAAGGGAAGTTTCGCTCTTTCTCTCTATCTCGATTTACGGTGTTTTAAATTCGCCGTCTAACTGAGTTTGTTGTAGCGGCGAGATCGATCGGTTGACTTTGGTTTGGCCTAACTGACTACCTCGAATACAGTAAGTTGCGAGCCGGCGTTGTGAATGCACGTGTTTTCGCTTAACTCACCTGGGCGAATCTGTCTTCGGATCATAGAAGT
svbp	84-8	20200618	y	NA	TCACCAATTCCTAAACGTTCAACGGCGAATATCTCGTTATTTTCTGACTCATACGAAAGGGAAGTTTCGCTCTTTCTCTCTCTCTCCATTTACGGTGTTTTAAATTCGCCGTTTAACTGAGTTTGTTGTAGCGGCGAGATCGATCGGTTGACTTTGGTTTGGCCTAACTGACTACCTCGAATACAGTAAGTTGCGAGCCGGCGTTGTGAATGCACGTGTTTTCGCTTAACTCACCTGGGCGAATCTGTCTTCGGATCATAGAAGT
svbp	88-13	20200618	y	NA	TCACCAATTCCTAAACGTTCAACGGCGAATATCTCGTTATTTTCTGAATCATACAAAAGGGAAGTTTCGCTCTTTCTCTCTCTCTCGATTTACGGTGTTTTAAATTCGCCGTCTAACTGAGTTTGTTGTAGCGGCGAGATCGATCGGTTGACTTTGGTTTGGCCTAACTGACTACCTCGAATACAGTAAGTTGCGAGCCGGCGTTGTGAATGCACGTGTTTTCGCTTAACTCACCTGGGTGAATCTGTCTTCGGATCATAGAAGT
svbp	69-1	20200731	y	NA	TCACCAATTCCTAAACGTTCAACGGCGAATATCTCGTTATTTTCTGACTCATACGAAAGGGAAGTTTCGCTCTTTCTCTCTCTCTCGATTTACGGTGTTTTAAATTCGCCGTCTAACTGAGTTTGTTGTAGCGGCGAGATCGATCAGTTGACTTTGGTTTGGCCTAACTGACTACCTCGAATACAGTAAGTTGCGAGCCGGCGTTGTGAATGCACGTGTTTTCGCTTAACTCACCTGGGCGAATCTGTCTTCGGATCATAAAAGT
svbp	64-14	20200731	y	NA	TCACCAATTACTAAACGTTCAACGGCTAATATCTCGTTATTTTCTGACTCATACGAAAGGGAAGTTTCGCTCTTTCTCTCTCTCTCGATTTACGGTGTTTTAAATTCGCCGTCTAACTGAGTTTGTTGTAGCGGCGAGATCGATCGGTTGACTTTGGTTTGGCCTAACTGACTACCTCGAATACAGTAAGTTGCGAGCCGGCGTTGTGAATGCACGTGTTTTCGCTTAACTCACATGGGCGAATCTGTCTTCGGATCATAGAAGT
svbp	19-3	20200731	y	NA	TCACCAATTCCTAAACGTTCAACGGCGAATATCTCGTTATTTTCTGAATCATACGAAAGGGAAGTTTCGCTCTTTCTTTCTCTCTCGATTTACGGTGTTTTAAATTCGCCGTCTAACTGGGTTTGTTGTAGCGGCGAGATCGATCGGTTGACTTTGGTTTGGCCTAACTGACAACCTCGAATACAGTAAGTTGCGAGCCGGCGTTGTGAATGCACGTGTTTTCGCTTAACTCACATGGGCGAATCTGTCTTCGGATCATAGAAGT
svbp	89-13	20200731	y	NA	TCACCAATTCCTAAAGGTTCAACGGCGAATATCTCGTTATTTTCTGACTCATACGAAAGGGATGTTTCGCTCTTTCTCTCTCTCTCGATTTACGGTGTTTTAAATTCGCCGTCTAACTGAGTTTGTTGTAGCGGCGAGATCGATCGGTTGACTTTGGTTTGGCCTAACTGACTACCTCGAATACAGTAAGTTGCGAGCCGGCGTTGTGAATGCACGTGTTTTCGCTTAACTCACCTGGGCGAATCTGTCTTCGGATCATAGAAGT
svbp	90-7	20200731	y	NA	TAACCAATTCCTAAACGTTCAACGGCGAATATCTCGTTATTTTCTGACTCATACGAAAGGGAAGTTTCGCTCTTTCTCTCTCTCTCGATTTACGGTGTTTTAAATTCGCCGTCTAAGTGAGTTTGTGGTAGCGGCGAGATCGATCGGTTGACTTTGGTTTGGCCTAACTGACTACCTCGAATACAGTAAGTTGCGAGCCGGCGTTGTGAATGCACGTGTTTTCGCTTAACTCACCTGGGCGAATCTGTCTTCGGATCATAGAAGT
svbp	89-70	20200731	y	NA	TCACCAATTCCTAAACGTTCAACGGCGAATATCTCGTTATTTTCTGACTCATACGAAAGGGAAGTTTCGCTCTTTCTCTCTCTCGATTTACGTGTTTTAAATTCGCCGTCTAACTGAGTTTGTTGTAGCGGCGAGATCGATGGGTTGACTTTGGTTTGGCCTAACTGACTACCTCGAATACAGTAAGTTGCGAGCCGGCGTTGTGAATGCACGTGTTTTCGCTTAACTCACCTGGGCGAATCTGTCTTCGGATCATAGAAGT
svbp	55-2	20200826	y	NA	TCACCAATTCCTAAACGTTCAACGGCGAATATCTCGTTATTTTCTGACTCATATGAAAGGGAAGTTTCGCTCTTTCTCTCTCTCTCGATTTACGGCGTTTTAAATTCGCCGTCTAACTGAGTTTGTTGTAGCGGCGAGATCGATCGGTTGACTTTGGTTTGGCCTAACTGACTACCTCGAATACAGTAAGTTGCGAGCCGGCGTTGTGAATGCACGTGTTTTCGCTTAACTCACCTGGGCGAATCTGTCTTCGAATCATAGAAGT
svbp	57-4	20200826	y	NA	TCACCAATTCCTAAACGTTCAACGGCGAATATCTCGTTATTTTCTGACTCATACGAAAGGGAAGTCTCGCTCTTTCTCTCTCTCTCGATTTACGGTGTTTTAAATTCGCCGTCTAACTGAGTTTGTTGTAGCGGCGAGATCGATCGGTTGACTTTGGTTTGGCCTAACTGACTATCTCGAATACAGTAAGTTGCGAGCCGGCGTTGTGAATGCACGTGTTTTCGCTTAACTCACCTGGGCGAATCTGTCTTCGGATCATAGAAGT
svbp	72-4	20210504	y	NA	TCACCAATTCCTAAACGTTCAACGGCGAATATCTCGTTATTTTCTGATTCATACGAAAGGGAAGTTTCGCTCTTTCTCTCTCTCTCGATTTACGGTGTTTTAAATTCGCCGTCTAACTGAGTTTGTTGTAGCGGCGAGATCGATCGGTTGACTTTGGTTTGGCCTAACTGACTACCTCAAATACAGTAAGTTGCGAGCCGGCGTTGTGAATGCACGTGTTTTCGCTTAACTCACCTGGGCGAATCTGTCTTCGGATCATAGAAGT
svbp	70-2	20210504	y	NA	TCACCAATTCCTAAACGTTCAACGGCGAATATCTCGTTATTTTCTGACTCATACGAAAGGGAAGTTTCGCTCTTTCTCTCTCTCTCGATTTACGGTGTTTTAAATTCGCCGTCTAACTGAGTTTGTTGTAGCGGCGAGATCGATCGGTTGACTTTGGTTTGGCCTAACTGACTACCTCGAATACAGTAAGTTGCGAGCCGGCGTTGTGAATGCACGTGTTTTCGCTTAACTCACCTGGGCGAATCTGTCATCGGATCATAGAAGT
svbp	64-9	20210504	y	NA	TCACCAATTCCTAAACGTTCAACGGCGAGTATCTCGTTATTTTCAGACTCATACGAAAGGGAAGTTTCGCTCTTTCTCTCTCTCTCGATTTACGGTGTTTTAAATTCGCCGTCTAACTGAGTTTGTTGTAGCGGCGAGATCGATCGGTTGACTTTGGTTTGGCCTAACTGACTACCTCGAATACAGTAAGTTGCGAGCCGGCGTTGTGAATGCACGTGTTTTCGCTTAACTCACCTGGGCGAATCTGTCTTCGGATCATAGAAGT
svbp	107-1	20210506	y	NA	TCACCAATTCCTAAACGTTCAACGGCGAATGTCTCGTTATTTTCTGACTCATACGAAAGGGAAGTTTCGCTCTTTCTCTCTCTCTCGATTTACGGTGTTTTACATTCGCCGTCTAATTGAGTTTGTTGTAGCGGCGAGATCGATCGGTTGACTTTGGTTTGGCCTAACTGACTACCTCGATTACAGTAAGTTGCGAGCCGGCGTTGTGAATGCACGTGTTTTCGCTTAACTCACCTGGGCGAATCTGTCTTCGGATCATAGAAGT
svbp	106-3	20210506	y	NA	TCACCAATTCCTAAACGTTCAACGGCGAATATCTCGTTATTTTCTGACTCATACGAAAGGGAAGTTTCGCTCTTTCTCTCTCTCTCGATTTACGGTGTTTTAAATTCGCCGTCTAACTGAGTTTGTTGTAGCGGCGAGATCGATCGGTTGACTTTGGTTTGGCCTAACTGACTACCTCGAATACAGTAAGTTGCGAGCCGGCGTTGTGAATGCACGTGTTTTCGCTTAGCTCACCTGGGCGAATCTGTCTTCGGATCATAGAAGT
svbp	56-1	20210506	y	NA	TCACCAATTCCTAAACGTTCAACGGCGAATATCTCGTTATTTTCTGACTCATACGAAAGGGAAGTTTCGCTCTTTCTCTCTCTCTCGATTTACGGTGTTTTAAATTCGCCGTCTAACTGAGTTTGTTGTAGCGGCGAGATCGATCGGTTGACTTTGGTTTGGCCTAACTGACTACCTCGAATACAGTAAGTTGCGAGCCGACGTTGTGAATGCACGTGTTTTCGCTTAACTCACCTGGGCGAATCTGTCTTCGGATCATAGAAGT
svbp	89-8	20210506	y	NA	GCACCAATTCCTAAACGTTCAACGGCGAATATCTCGTTATTTTCTGACTCATACGAAAGGGAAGTTTCGCTCTTTCTCTCTCTCTCGATTTATTGTGTTTTAAATTCGCCGTCTAACTGAGTTTGTTGTAGCGGCGAGATCGATCGGTTGACTTTGGTTTGGCCTAACTGACTACCTCGAATACAGTAAGTTGCGAGCCGGCGTTGTGAATGCACGTGTTTTCGCTTAACTCACCTGGGCGAATCTGTCTTCGGATCATAGAAGT
svbp	89-6	20210506	y	NA	TCACCAATTCCTAAACGTTCAACGGCGAATATCTCGTTATTTCTGACTCATACGAAAGGGAAGTTTCGCTCTTTCTCTCTCTCTCGATTTACGGTGTTTTAAATTCGCCATCTAACTGAGTTTGTTGTAGCGGCGAGATCGATGGGTTGACTTTGGTTTGGCCTAACTGACTACCTCGAATACAGTAAGTTGTGAGCCGGCGTTGTGAATGCACGTGTTTTCGCGTAACTCACCTGGGCGAATCTGTCTTCGGATCATAGAAGT
svbp	56-5	20210506	y	NA	TAACCAATTCCTAAACGTTCAACGGCGAATATCTCGTTATTTTCTGACTCATACGAAAGGGAAGTTTCGCTCTTTCTCTCTCTCTCGATTTACGGTGTTTTAAATTCGCCGTCTAACTGAGTTTGTTGTAGCGGCGAGATCGATCGGTTGACTTTGGTTTGGCCTAACTGACTACCTCGAATACAGTAAGTTGCGATCCGGCGTTGTGAATGCACGTGTTTTCGCTTAACTCACCTGGGCGAATCTGTCTTCGGATCATAGAAGT
svbp	56-8	20210506	y	NA	TCACCAATTCCTAAACGTTCAACGGCGAATATCTCGTTATTTTCTGACTCATACGAAAGGGAAGTTTCGCTCTTTCTCTCTCTCTCGATTTACGGTGTTTTAAATTCGCCGTCTAACTGAGTTTGTTGTAGCGGCGAGATCGATCGGTTGACTTTGGTTTGGCCTAACTGACTACCTCGAATACAGTAAGTTGCGAGCCGGCGTAGTGAATGCACGTGTTTTCGCTTAACTCACCTGGGCGAATATGTCTTAGGATCATAGAAGT
svbp	37-12	20210506	y	NA	TCACCAATTCCTAAACGTTCAACGGCGAATATCTCGTTATTTTCTGACTCATACGAAAGGGAAGTTTCGCTCTTTCTCTCTCTCTCGATTTACGGTGTTTTAAATTCGCCGTCTAACTGAGTTTGTTGTAGCGGCGAGAACGATCGGTTGACTTTGGTTTGGCCTAACTGACTACCTCGAATACAGTAAGTTGCGAGCCGGCGTTGTGAATGCACGTGTTTTCGCTTAACTCACCTGGGCGAATCTGTCTTCGGATCATAGAAGT
svbp	63-2	20210506	y	NA	TCACCAATTCCTAAACGTTCAACGGCGAATATCTCGTTATTTTCTGTCTCATACGAAAGGGAAGTTTCGCTCTTTCTCTCTCTCTCGATTTACGGTGTTTTAAATTCGCCGTCTAACTGAGTTTGTTGTAGCGGCGAGATCGATGGTTGACTTTGGTTTGGCCTAACTGACTACCTCGAATACAGTAAGTTGCGAGCCGGCGTTGTGAATGCACGAGTTTTCGCTTAACTCACCTGGGCGAATCTGTCTTCGGATCATAGAAGT
svbp	56-6	20210506	y	NA	TCACCAATTCCTAAACGTTCAACGGCGAATATCTCGTTATTTTCTGACTCATACGAAAGGGAAGTTTCGCTCTTTCTCTCTCTTTCGATTTACGGTGTTTTAAATTCGCCGTTTAACTGAGTTTGTTGTAGCGGCGAGATCGATCGGTTGACTTTGGTTTGGCCTAACTGACTACCTCGAATACAGTAAGTTGCGAGCCGGCGTTGTGAATGCACGTGTTTTCGCTTAACTCACCTGGGCGAATCTGTCTTCGGATCATAGAAGT
svbp	9-4	20210506	y	NA	TCACCAATTCCTAAACGTTCAACGGCGAATATCTCGTTATTTTCTGACTCATACGAAAGGGAAGTTTCGCTCTTTCTCTCTCTCTCGATTTACGGTGTTTTAAATTCGCCGTCTAACTGAGTTTGTTGTAGCGGCGAGATCGATCGGTTGACTTTGGTTTGGCCTAACTGACTACCTCGAATACAGTAAGTTGCGAGCCGGCGTTGAGAATGCACGTGTTTTCGCTTAACTCACCTGGGCGAATCTGTCTTCGGATCATAGAAGT
svbp	16-3	20210506	y	NA	TCACCAATTCCTAAACGTTCAACGGCGAATATCTCGTTATTTTCTGACTCATAAGAAAGGGAAGTTTCGCTCTTTCTCTCTCTCGATTTACGGTGTTTTAAATTCGCCGTCTAACTGAGTTTGTTGTAGCGGCGAGATCGATCGGTTGACGTTGGTTTGGCCTAACTGACTACCTCGAATACAGTAAGTTGCGAGCCGGCGTTGTGAATGCACGTGTTTTCGCTTAACTCACCTGGGCGAATCTGTCTTCGGATCATAGAAGA
svbp	81-2	20210506	y	NA	TCACCAATTCCTAAACGTTCAACGGCGAATATCTCGTTATTTTCTGACTCATACGAAAGGGAAGTTTCGCTCTTTCTCTCTCTCTCGATTTACGGTGTTTTAAATTCGCCGTCTAACTGAGTTTGTTGTAGCGGCGAGATCGATCGGTTGACTTTGGTTTGGCCTAACTGACTACCTCGAATACAGTAAGTTGCGAGCCGGCGTTGTGAATGCACGTGTTTTCGCTTAACCCACCTGGGCGAATCTGTCTTCGGATCATAGAAGT
hsp70p	wt	NA	n	y	TCACCAATTCCTAAACGTTCCGCCGGAGTATAAATAGAGGCGCTTCGTCTACGGAGCGACAATTCAATTCAAACAAGCAAAGTGAACACGTCGCTAAGCGAAAGCTAAGCAAATAAACAAGCGCAGCTGAACAAGCTAAACAATCTGCAGTAAAGTGCAAGTTAAAGTGAATCAATTAAAAGTAACCAGCAACCAAGTAAATCAACTGCAACTACTGAAATCTGCCAAGAAGTAATTATTGAATACAATGTCTTCGGATCATAGAAGT
hsp70p	1-1	NA	n	y	TCACCAATTCCAAAACGTTCCGCCGGAGTATAAATAGAGGCGCTTCGTCTACGGAGCGACAATTCAATTCAAACAAGCAAAGTGAACACGTCGCTAAGCGAAAGCTAAGCAAATAAACAAGCGCAGCTGAACAAGCTAAACAATCTGCAGTAAAGTGCAAGTTAAAGTGAATCAATTAAAAGTAACCAGCAACCAAGTAAATCAACCGCAACTACTGAAATCTGCCAAGAAGTAATTATTGAATACAATGTCTTCGGATCATATAAGT
hsp70p	14-1	NA	n	y	TCACCAATTCCTAAACGTTCCGCCGGGGTATAAATAGAGGCGCTTCATCTACGGAGCGACAATTCAATTCAAACAAGCAAAGTGAACACGTCGCTAAGCGAAAGCTAAGCAAATAAACAAGCGCAGCTGAACAAGCTAAACAATCTGCAGTAAAGTGCAAGTTAAAGTGAATCAATTAAAAGTAACCAGCAACCAAGTAAATCAACTGCAACTACTGAAATCTGCCAAGAAGTAATTATTGAATACAATGTCTTCGGATCATAGAAGT
hsp70p	15-2	NA	n	y	ACACCAATTCCTAAACGTTCCGCCGGAGTATAAATAGAGGCGCTTCGTCTACGGAGCGACAATTCAATTCAAACAAGCAAAGTGAACACCTCGCTAAGCGAAAACTAAGCAAATAAACAAGCGCAGCTGAACAAGCTAAACAATCTGCAGTAAAGTGCAAGTTAAAGTGAATCAATTAAAAGTAACCAGCAACCAAGTAAATCAACTGCAACTACTGAAATCTGCCAAGAAGTAATTATTGAATACAATGTCTTCGGATCATAGAAGT
hsp70p	15-3	NA	n	y	TCACCAATTCCTAAACGTTCCGCCGGAGTATAAATAGAGGCGCTTCGTGTACGGAGCGACAATTCAATTCAAACAAGCAAAGTGAACACGTCGCTAAGCGAAAGCTAAGCAAATAAACAAGGGCAGCTGAACAAGCTAAACAATCTGCAATAAAGTGCAAGTTAAAGCGAATCAATTAAAAGTAACCAGCAACCAAGTAAATCAACTGCAACTACTGAAATCTGCCAAGAAGTAATTATTGAATACAATGTCTTCGGATCATAGAAGT
hsp70p	17-1	NA	n	y	TCACCAATTCCTAAACGTTCCGCCGGAGTATAAATAGAGGCGCTTCGTCTACGGAGCGACAATTCAATTCAAACAAGCAAAGTGAACACGTCGCTAAGCGAAAGCTAAGCAAATAAACAAGCGCAGCTGAACAAGCTAAACAATCTGCAGTAAAGTGCAAGTTAAAGTGAATCAATTAAAAGTAACCAGCAACCAAGTAAATCATCTGCAACTACTGAAATCTGCCAAGAAGTAATTATTGAATACTATGTCTTCGGATCATAGAAGT
hsp70p	17-5	NA	n	y	TCACCAATTCCTAAACGTTCCGCCGGAGTATAAATAGAGGCGCTTCGTCTACGGAGCGACAATTCAATTCAAACAAGCAAAGTGAACACGTCGCTAAGCGAAAGCTAAGCAAATAATCAAGCGCAGCTGAACAAGCTAAACAATCTGCAGTAAAGTGCAAGTTAAAGTGAATCAATTAAAAGTAACCAGCAACCAAGTAAATCACCTGCAACTACTGAAATCTGCCAAGAAGTAATTATTGAATACAATGTCTTCGGATCATAGAAGT
hsp70p	18-8	NA	n	y	TCACCAATTCCTAAACGTTCCGCCGGAGTATAAATAGAGGCGCTTCGTCTACGGAGCGACAATTCAATTCAAACAAGCAAAGTGAACACGTCGCTAAGCGAAAGCTAAGCAAATAAACAAGCGCAGCTGAACAAGGTAAACAATCTGCAGTAAAATGCAAGTTAAAGTGAATCAATTAAAAGTAACCAGCAACCAAGTAAATCAACTGCAACTACTGAAATCTGCCAAGAAGTAATTATTGAATACAATGTCTTCGGATCATAGAAGT
hsp70p	18-9	NA	n	y	TCACCAATTCCTAAACGTTCCGCCGGAGTATAAATAGAGGCGCTTCGTCTACGGAGCGACAATTCAATTCAAACAGGCAAAGTGAACACGTCGCTAAGCGAAAGCTAAGCAAATAAACAAGCGCAGCTGAATAAGCTAAACAATCTGCAGTAAAGTGCAAGTTAAAATGAATCAATTAAAAGTAACCAGCAACCAAGTAAATCAACTGCAACTACTGAAATCTGCCAAGAAGTAATTATTGAATACAATGTCTTCGGATCATAGAAGT
hsp70p	23-2	NA	n	y	TCACCAATTCCTAAACGTTCCGCCGGAGTATAAATAGAGGCGCTTCGTCTACGGAGCGACAATTCAATTCAAACAAGCAAAGTGAACACGTCGCTAAGCGAAAGCTAAGCAAATAAACAAGCGCAGCTGAACAAGCTAAACAATCTGCAGTAAAGTGCAAGTTGAAGTGAATCAATTAAAAGTAACCAGCAACCAGGCAAATCAACTGCAACTACTGAAATCTGCCAAGAAGTAATTATTGAATACAATGTCTTCGGATCATAGAAGT
hsp70p	24-2	NA	n	y	TAACCAATTCCTAAACGTTCCGCCGGAGTATAAATAGAGGCGCTTCGTCTACGGAGCGACAATTCAATTCAAACAAGCAAAGTGAACACGTCGCTAAGCGAAAGCTAAGCAAATAAACAAGCGCAGCTGAACAAGCTAAACAATCTGCAGTAAAGTGCAAGTTAAAGTGAATCAATTAAAAGTAACCAGCAACCAAGTAATTCAACTGCAACTACTGAAATCTGCCAAGAAGTAATTATTGAATACAATGTATTCGGATCATAGAAGA
hsp70p	26-2	NA	n	y	TCACCAATTCCTAAACCTTCCGCCGGAGTATAAATAGAGGCGCTTCGTCTACGGAGCGACAATTCAATTCAAACAAGCAAAGTGAACACGTCGCTAAGCGAAAGTTAAGCAAATAAACAAGCGCAGCTGAACAAGCTAAACAATCTGCAGTAAAGTGAAAGTTAAAGTGAATCAATTAAAAGTAACCAGCAACCAAGTAAATCAACTGCAACTACTGAAATCTGCCAAGAAGTAATTATTGAATACAATATCTTCGGATCATAGAAGT
hsp70p	26-6	NA	n	y	TCACCAATTCCTAAACGTTCCGCCGGAGTATAAATAGAGGCGCTTCGTCTACGGAGCGACAATTCAATTCAAACAAGCAAAGTGAACACGTCGCTAAGCGAAAGCTAAGCAAATAAACAAGCGTAGCTGAACAAGCTAAACAATCTGCAGTAAAGTGCAAGTTAAAGTGAATCGATTAAAAGTAACGAGCAACCAAGTAAATCAACTGCAACTACTGAAATCTGCCAAGAAGTAATTATTGAATACAATGTCTTCGGATCATAGAAGT
hsp70p	26-8	NA	n	y	TGACCAATTCCTAAACGTTCCGCCGGAGTATAAATAGAGGCGCTTCGTCTACGGAGCGACAATTCAATTCAAACAAGCAAAGTGAACAAGTCGTTAAGCGAAAGCTAAGCAAATAAACAAGCGCAGCTGAACAAGCTAAACAATCTGCAGTAAAGTGCAAGTTAAAGTGAATCAATTAAAAGTAACCAGCAACGAAGTAAATCAACTGCAACTACTGAAATCTGCCAAGAAGTAATTATTGAATACAATGTCTTCGGATTATAGAAGT
hsp70p	40-2	NA	n	y	TCACCAATTTCCTAAACGTTCCGCCGGAGTATAAATAGAGGCGCTTCGTCTACGGAGCGACAATTCAATTCAAACAAGCAAAGTGAACACGTCGCTAAGCGAAAGCTAAGCAAATAAACAAGCGCAGCTGAACAAGCTAAACAATCTGCAGTAAAGAGCAAGTTAAAGTGAATCAATTAAAAGTAACCAGCAACCAAGTAAATCAACTGCAACTACTGAAATCTGCGAAGAAGTAATTATTGAATACAAGGTCTTCGGATCATAGAAGT
hsp70p	46-2	NA	n	y	TCACCAATTCCTAAACGTTCCGCCGGAGTATAAATAGAGGCGCTTCGTCTACGGAGCGACAATTCAATTCAAACAAGCAAAGTGAACACGTCGCTAAGCGAAAGCTAAGCAAATAAACAAGCGCAGCTGAACAAGCTAAACAATCTGCAGTAAAGTGCAAGTTAAAGTGAATCAATTAAAAGTAACCAGCAACCTAGTAAATCAACTGCAACAACTGAAATCTGCCAAGAAGTAATTATTGAATACAATGTCTTCGGATCATAGAAGT
hsp70p	46-3	NA	n	y	TCACCAATTCCTAAACGTTCCGCCAGAGTATAAATAGAGGCGCTTCGTCTACGGAGCGACAATTCAATTCAAACAAGCAAAGTGAACACGTCGCTAAGCGAAAGCTAAGCAAATAAACAAGCGCAGCTGAACAAGCTAAACAATCTGCAGTAAAGTGCAAGTTAAAGTGAATCAATTAAAAGTAACCAGCAACCAAGTAAATCAACTGCAACTACTGAAATCTGCCAAGAAGTAATTATTGAATACAATGTCTTCGGATCATAGAAGT
hsp70p	51-1	NA	n	y	TCACCAATTCTTAAACGTTCCGCCGGAGTATAAATAGAGGTGCTTCGTCTACGGAGCGACAATTCAATTCAAACAAGCAAAGTGAACACGTCGCTAAGCGAAAGCTAAGCAAATAAACAAGCGCAGCTGAACAAGCTAAACAATCTGCAGTAAAGTGCAAGTTAAAGTGAATCAATTAAAAGTAACCAGCAACCAAGTAAATCAACTGCAACTACTGAAATCTGCCAAGAAGTAATTATTGAATACAATGTCTTCGGATCATAGAAGT
hsp70p	66-4	NA	n	y	TCACCATTTCCTAAACGTTCCGCCGGAGTATAAATAGAGGCGCTTCGTCTACGGAGCGACAATTCAATTCAAACAAGCAAAGTGAACACGTCGCTAAGCGAAAGCTAAGCAAATAAACAAGCGCAGCTGAACAAGCTAAACAATCTGCAGTAAAATGCAAGTTAAAGTGAATCAATTAAAAGTAACCAGCAACCAAGTAAATCAACTGCAACTACTGAAATCTGCCAAGAAGTAATTATTGAATACAATGTCTTCGGATCATAGAAGT
hsp70p	67-1	NA	n	y	TCACCAATTCCTAAACGTTCCACCGGAGTATAAATAGAGGCGCTTCGTCTACGGAGCGACAATTCAATTCAAACAAGCAAAGTGAACACGTCGCTAAGCGAAAGCTAAGCAAATAAATAAGCGCAGCTGATCAAGCTAAACAATCTGCAGTAAAGTACAAGTTAAAGTGAATCAATTAAAAGTAACCAGCAACCAAGTAAATCAACTGCAACTACTGAAATCTGCCAAGAAGTAATTATTGAATACAATGTCTTCGGATCATAGAAGT
hsp70p	71-1	NA	n	y	TCACCAATTCCTAAACGTTCAGCCGGAGTATAAATAGAGGCGCTTCGTCTACGGAGCGACAATTCAATTCAAACAAGCAAAGTGAACACGTCGCTAAGCGAAAGCTAATCAAATAAACAAGCGCAGCTGAACAAGCTAAACAATCTGCAGTAAAGTGCAAGTTAAAGTGAATCAATTAAAAGTAACCAGCAACCAAGTAAATCAACTGCAACTACTGAAATCTGCCAAGAAGTAATTATTGAATACAATGTCTTCGGATCTTAGAAGT
hsp70p	71-10	NA	n	y	GCACCAATTCCTAAACGTTCCGCCGGAGTATAAATAGAGGCGCTTCGTCTACGGAGCGACAATTCAATTCAAACAAGCAAAGTGAACACGTCGCTAAGCGAAAGCTAAGCAAATAAACAAGCGCAGCTGAACAAGCTAAACAATCTGCAGTAAAGTGCAAGTTAAAGTGAATCAATTAAAAGTAGCCAGCAACCAAGTAAATCAACTGCAACTACTGAAATCTGCCAAGAAGTAATTATTGAATACAATGTCTTCGGATCATAGAAGT
hsp70p	71-8	NA	n	y	TCACCAATTCCTAAACGTTCCGCCGGAGTATAAATAGAGGCGCTTCGTCTACGGAGCGACAATTCAATTCAAACAAGCAAAGTGAACACGTCGCTAAGCGAAAGCTATGCAAATAAATAAGCGCAGCTGAACAAGCTAAACAATCTGCAGTAAAGTGCAAGTTAAAGTGAATCAATTAAAAGTAACCAGCAACCAAGTAAATCAACTGCAACTACTGAAATCTGCCAAGAAGTAATTATTGAATACAATGTCTTCGGATCATAGAAGT
hsp70p	76-4	NA	n	y	TCACCAATTCCTAAACGTTCCGCCGGAGTATAAATAGAGGCGCTCCGTCTACGGAGCGACAATTCAATTCAAACAAGCAAAGTGAACACATCGCTAAGCGAAAGCTAAGCAAATAAACAAGCGCAGCTGAACAAGCTAAACAATCTGCAGTAAAGTGCAAGTTAAAGTGAATCAATTAAAAGTAACCAGCAACCAAGTAAATCAACTGCAACTACTGAAATCTGCCAAGAAGTAATTATTGAATACAATGTCTTCGGATCATAGAAGT
hsp70p	77-1	NA	n	y	TCACCAATTCCTAAACGTTCCGCCGGAGTATAAATAGAGGCGCTTAGTCTACGGAGCGACAATTCAATTCAAACAAGCAAAGTGAACACGTCGCTAAGCGAAAGCTAAGCAAATAAACAAGCGCAGCTGAACAAGCTAAACAATCTGCAGTAAAGTGCAAGTTAAAGTGAATCAATTAAAAGTAACCAGCAACCAAGTAAATCAACTGCAACTACTGAAATCTGCCAAGAAGAAATTAATGAATACAATGTCGTCGGATCATAGAAGT
hsp70p	77-4	NA	n	y	TCACCAATTCCTAAACGTTCCGCCGGAGTATAAATAGAGGCGCTTCGTCTACGGAGCGACAATTCAATTCAAACAAGCAAAGTCAACACGTCGCTAAGCGAAGGCTAAGCAAATAAACAAGCGCAGCTGAACAAGCTAAACAATCTGCAGTAAAGTGCAAGTTAAAGTGAATCAATTAAAAGTAACCAGCAACCAAGTAAATCAACTGCAACTACTGAAATCTGTCAAGAAGTAATTATTGAATAGAATGTCTTCGGATCATAGAAGT
hsp70p	86-4	NA	n	y	TCACCAATTCCTAAACGTTCCGCCGGAGTATAAATAGAGGCGTTTCGTCTACGGAGCGACAATTCAATTCAAACAAGCAAAGTGAACACGTCGCTAAGCGAAAGCTAAGCAAATAAACAAGCGCAGCTGAACAAGCTAAACAATCTGCAGTAAAGTGCAAGTTAAAGTGAATCAATTAAAAGTAACCAGCAACCAAGTAAATCAACTGCAACTACTGAAATCTGCCAAGAAGTAATTATTGAATACAATGTCTTCGGATCATAGAAGT
hsp70p	86-7	NA	n	y	TCACCAATTCCTAAACGTTCCGCCGGAGTATAAATAGAGGCGCTTCGTCTACGGAGCGACAATTCAATTCAAACAAGAAAAGTGAACACGTCGCTAAGCGAAAGCTAAGCACATAAACAAGCGCAGCTGAACAAGCTAAACAATCTGCAGTAAAGTGCAAGTTAAAGTGAATCAATTAAAAGTATCCAGCAACCAAGTAAATCAACTGCAACTACTGAAATCTGCCAAGAAGTAATTATTGAATACAATGTCTTCGGATCATAGAAGT
hsp70p	86-8	NA	n	y	TAACCAATTCCTAAACGTTCCGCCGGAGTATAAATAGAGGCGCTTCGTCTACGGAGCGACAATTCAATTCAAACAAGCAAAGTGAACACGTCGCTAAGCGAAAGCTAAGCAAATAAACAAGCGCAGCTGAATAAGCTAAACAATCTGCAGTAAAGTGCAAGTTAAAGTGAATCAATTAAAAGTAACCAGCAACCAAGTAAATCAACTGCAACTACTGAAATCTGCCAAGAAGTAGTTATTGAATACAATGTCTTCGGATCATAGAAGT
hsp70p	87-8	NA	n	y	TCACCAATTCCTAAACGTTCCGCCGGAGTATAAATAGAAGCGCTTCGTCTACAGAGCGACAATTCAATTCAAACAAGCAAAGTGAACACGTCGCTAAGCGAAAGCTAAGCAAATAAACAAGCGCAGCTGAACAAGCTAAACAATCTGCAGTAAAGTGCAAGTTAAAGTGAATCAATTAAAAGTAACCAGCAACCAAGTAAATCAACTGCAACTACTGAAATCTGCCAAGAAGTAATTATTGAATACAATGTCTTCGGATCATAGAAGT
hsp70p	92-1	NA	n	y	TCACCGATTCCTAAACGTTCCGCCGGAGTATAAATAGAGGCGCTTCGTCTACGGAGCGACAATTCAATTCAAACAAGCAAAGTGAACACGTCGCTAAGCGAAAGCTAAGCAAATAAACAAGCGCAGCTGAACAAGCTAAACAATCTGCAGTAAAGTGCAAGTTAAAGTGAATCAATTAAAAGTAACCAGCAACCAAGTAAATCAACTGCAACTACTGAAATCTGCCAAGAAGTAATTATTGAATACAATGTCTTCGGATCATAGAAGT
hsp70p	97-4	NA	n	y	TCACCAATTCCTAAACGTTCCGCCGGAGTATAAATAGAGGCGCTTCGTCTACGGAGCGACAATTCAATTCAAACAAGCAAAGTGAACACGTCGCCAAGCGAAAGCTAAGCAAATAAACAAGCGCAGCTGAACAAGCTAAACAATCTGCAGTAAAGTGCAAGTTAAAGTGAATCAATTAAAAGTAACCAGCAACCAAGTAAATCAACTGCAACTACTGAAATCTGCCAAGAAGTAATTATTGAATACAATGTCTTCGGATCATAGAAGT
