## Supplemental table 2 for "Mutational scans reveal differential evolvability of *Drosophila* promoters and enhancers"

### Sheet: Sheet1
Table S2. Fly strains used in this study.
Strain	Genotype	Source	Author	ID
attP2	P{y[+t7.7]=nanos-phiC31\int.NLS}X, y[1] sc[1] v[1] sev[21]; P{y[+t7.7]=CaryP}attP2	Genetivision	NA	BDSC25710
vas-Cas9	w[1118]; PBac{y[+mDint2] GFP[E.3xP3]=vas-Cas9}VK00027	EMBL injection service	Kate O'Connor-Giles	BDSC51324
svbp knockout with balancer	w[1118] svb[promoter∆::3XP3-RFP]/FM6	this study	Xueying Li	XL27.5
svbp knockout	w[1118] svb[promoter∆::3XP3-RFP]	this study	Xueying Li	XL27.3
svbp-DSCP replacement	w[1118] svb[promoter∆::DSCP]	this study	Xueying Li	XL.DSCP.mR6
E3N-lacZ	P{pXL_E3N_promoter∆_pLacZattB}attp2	this study	Xueying Li	XL.promoter.del
E3N-spacer-lacZ	P{pXL_E3N_empty1_pLacZattB}attp2	this study	Xueying Li	XL.promoter.spacer
